# Overexpression of miR-424(322)/-503 Induces Severe Dilated Cardiomyopathy by Regulating The Fatty Acid Oxidation Gene Expression Program

**DOI:** 10.64898/2026.08.17.744731

**Authors:** Shreesti Shrestha, Jiayi Chen, Xiaopeng Shen, Rui Liang, Jahnvi Rajput, Marcello Tosso, Hoang Vu, Anirban Roy, Chin-Yo Lin, Ryan Boudreau, Ashok Kumar, Bradley McConnell, Yu Liu

**Author notes:** These authors contribute equally to this work (Shreesti Shrestha, Jiayi Chen).

## Abstract

Fatty acid oxidation (FAO) is a major energy source in the adult heart, and disruption of cardiac metabolism is closely associated with heart failure. Here, we investigated the effects of cardiac-specific overexpression of the H19X-encoded miR-424(322)/-503 cluster using an inducible transgenic mouse model. Sustained miR-424(322)/-503 overexpression caused rapid metabolic and functional deterioration, with early impairment of fatty acid oxidation. Short-term induction reduced FAO activity and downregulated genes involved in lipid metabolism, while glycolytic enzyme activity remained largely unchanged. Continued miR-424(322)/-503 expression subsequently led to severe dilated cardiomyopathy characterized by ventricular dilation, wall thinning, fibrosis, reduced contractility, and high mortality. Importantly, disease progression was dependent on the level and duration of miR-424(322)/-503 expression, as intermittent or lower-dose induction delayed cardiac dysfunction and prolonged survival. Withdrawal of miR-424(322)/-503 expression after the onset of dysfunction promoted substantial functional recovery. Together, these findings identify miR-424(322)/-503 as a potent regulator of cardiac metabolic reprogramming that disrupts fatty acid metabolism and drives progressive heart failure.
