## Supplementary material for "Overexpression of miR-424(322)/-503 Induces Severe Dilated Cardiomyopathy by Regulating The Fatty Acid Oxidation Gene Expression Program": table 1

### Sheet: Echocardiography Table
	WT		TG
Parameter	Day 0	Day 28	Day 0	Day 28
IVS;d (mm)	0.92±0.25	0.84±0.21	0.81±0.18	0.56±0.12
IVS;s (mm)	1.27±0.30	1.18±0.26	1.10±0.10	0.61±0.14
Heart Rate (bpm)	455.19±50.90	488.81±52.80	441.90±39.24	417.33±74.21
Diameter;s (mm)	2.51±0.27	2.69±0.22	2.58±0.17	4.04±0.58
Diameter;d (mm)	3.68±0.18	3.75±0.22	3.81±0.14	4.34±0.57
Volume;s (μl)	23.10±6.28	27.04±5.20	24.42±3.76	73.70±25.00
Volume;d (μl)	57.79±6.73	60.49±8.10	62.34±5.49	86.90±27.42
SV (μl)	34.69±4.35	33.45±4.93	37.92±6.07	13.20±7.67
EF (%)	60.46±7.41	55.51±5.07	60.66±5.98	15.35±9.70
FS (%)	31.87±4.89	28.46±3.33	32.06±4.55	6.96±4.64
CO (ml/min)	15.77±2.47	16.33±2.99	16.68±2.41	5.26±2.40
LVID;d (mm)	3.70±0.17	3.73±0.24	3.72±0.20	4.31±0.62
LVID;s (mm)	2.51±0.26	2.72±0.26	2.66±0.26	4.04±0.60
LVPW;d (mm)	0.66±0.17	0.66±0.18	0.53±0.10	0.54±0.25
LVPW;s (mm)	1.07±0.16	0.98±0.22	0.89±0.09	0.63±0.23
LV Mass (mg)	78.97±18.62	77.52±16.49	66.08±15.19	65.25±18.32
Abbreviations:
LV	Left ventricular
IVS	Interventricular Septum
SV	Stroke Volume
EF	Ejection Fraction
FS	Fractional shortening
CO	Cardia output
LVID	LV Internal diameter
LVPW	LV posterior wall
s	systole
d	diastole
