## Supplementary material for "Overexpression of miR-424(322)/-503 Induces Severe Dilated Cardiomyopathy by Regulating The Fatty Acid Oxidation Gene Expression Program": table 2

### Sheet: Male vs Female TG Echocardiogra
	Male		Female
Parameter	TG Male Day 0	TG Male Day 28	TG Female Day 0	TG Female Day 28
IVS;d (mm)	0.81±0.2	0.58±0.13	0.91±0.03	0.86±0.23
IVS;s (mm)	1.1±0.12	0.62±0.16	1.25±0.05	0.9±0.29
Heart Rate (bpm)	428.65±24.64	427.99±77.66	512.27±44.22	431.77±55.23
Diameter;s (mm)	2.58±0.18	4.15±0.58	2.39±0.08	3.74±0.31
Diameter;d (mm)	3.82±0.15	4.45±0.55	3.41±0.13	4.19±0.34
Volume;s (µl)	24.44±4.2	78.1±25.22	20.03±1.8	60.22±12.29
Volume;d (µl)	63.07±5.8	91.95±27.37	47.85±4.59	78.85±15.36
SV (µl)	38.63±6.5	13.84±8.39	27.82±5.27	18.63±5.1
EF (%)	61.09±6.58	15.27±10.84	57.88±5.87	23.48±5.02
FS (%)	32.41±5	6.94±5.18	29.8±3.97	10.7±2.47
CO (ml/min)	16.53±2.66	5.55±2.56	14.22±2.75	7.94±2.12
LVID;d (mm)	3.73±0.22	4.4±0.64	3.39±0.16	4.08±0.42
LVID;s (mm)	2.69±0.28	4.17±0.56	2.43±0.06	3.82±0.24
LVPW;d (mm)	0.56±0.09	0.55±0.28	0.47±0.09	0.56±0.05
LVPW;s (mm)	0.89±0.1	0.62±0.26	0.72±0.04	0.65±0.06
LV Mass (mg)	68.28±15.88	69.21±17.37	59.11±7.83	85.08±30.3
Abbreviations:
LV	Left ventricular
IVS	Interventricular Septum
SV	Stroke Volume
EF	Ejection Fraction
FS	Fractional shortening
CO	Cardia output
LVID	LV Internal diameter
LVPW	LV posterior wall
s	systole
d	diastole
