## Supplementary material for "Overexpression of miR-424(322)/-503 Induces Severe Dilated Cardiomyopathy by Regulating The Fatty Acid Oxidation Gene Expression Program": table 3

### Sheet: Intermittent Doxycycline Echo
	WT		TG
Parameter	WT Week 0	WT Week 8	TG Week 0	TG Week 8
IVS;d (mm)	0.76±0.19	0.85±0.21	1.03±0.17	1.07±0.39
IVS;s (mm)	1.2±0.21	1.21±0.27	1.39±0.21	1.27±0.35
Heart Rate (bpm)	501.52±26.85	488.52±17.38	524.92±29.39	457.9±98.16
Diameter;s (mm)	2.54±0.32	2.53±0.28	2.68±0.16	3.67±0.88
Diameter;d (mm)	3.77±0.27	3.79±0.26	3.79±0.2	4.43±0.5
Volume;s (µl)	23.85±6.73	23.3±6.28	26.64±3.82	60.95±32.43
Volume;d (µl)	61.39±10.13	61.91±9.85	61.92±7.54	90.62±23.86
SV (µl)	37.54±3.64	38.6±4.5	35.29±5.29	29.67±8.64
EF (%)	61.88±5.85	62.82±4.9	56.93±4.54	29.77±9.85
FS (%)	32.84±4.19	33.46±3.31	29.37±3	14.98±5.62
CO (ml/min)	18.79±1.55	18.85±2.18	18.61±3.6	13.68±5.4
LVID;d (mm)	3.79±0.24	3.78±0.29	3.78±0.19	4.4±0.45
LVID;s (mm)	2.56±0.32	2.54±0.28	2.68±0.15	3.65±0.82
LVPW;d (mm)	0.65±0.1	0.58±0.06	0.65±0.03	0.51±0.11
LVPW;s (mm)	1.06±0.11	0.93±0.07	1.01±0.08	0.68±0.19
LV Mass (mg)	71.72±6.91	69.73±12.25	92.18±18.07	114.54±32.72
Abbreviations:
LV	Left ventricular
IVS	Interventricular Septum
SV	Stroke Volume
EF	Ejection Fraction
FS	Fractional shortening
CO	Cardia output
LVID	LV Internal diameter
LVPW	LV posterior wall
s	systole
d	diastole
