## Supplementary material for "Overexpression of miR-424(322)/-503 Induces Severe Dilated Cardiomyopathy by Regulating The Fatty Acid Oxidation Gene Expression Program": table 4

### Sheet: Reversible Doxy WT Echo
Parameter	WT Week 0	WT Week 2	WT Week 3	WT Week 12
LVPW;s (mm)	1.15±0.13	1.04±0.13	1.04±0.18	1.12±0.13
LVPW;d (mm)	0.7±0.08	0.71±0.12	0.72±0.05	0.77±0.11
LVID;s (mm)	2.58±0.36	2.91±0.32	2.91±0.76	2.99±0.4
LVID;d (mm)	3.83±0.4	4.14±0.43	3.94±0.58	4.07±0.45
Heart Rate (bpm)	499.78±19.86	480.07±35.18	496.83±7.55	500.11±18.06
Diameter;s (mm)	2.55±0.38	2.87±0.33	2.84±0.66	2.98±0.4
Diameter;d (mm)	3.84±0.38	4.11±0.42	3.94±0.57	4.11±0.45
Volume;s (µl)	24.13±9.05	32.09±9.27	32.93±17.79	35.44±11.67
Volume;d (µl)	64.38±15.51	75.61±18.68	69.43±23.96	75.88±19.66
SV (µl)	40.24±6.98	43.52±9.64	36.5±7.11	40.44±8.77
EF (%)	63.38±5.71	57.81±2.31	55.26±11.13	53.93±4.69
FS (%)	33.96±4.1	30.1±1.47	28.69±7.29	27.59±2.87
CO (ml/min)	20.13±3.64	21.05±5.65	18.1±3.31	20.3±4.85
IVS;s (mm)	1.22±0.19	1.22±0.16	1.17±0.17	1.34±0.17
IVS;d (mm)	0.78±0.13	0.75±0.11	0.82±0.11	0.94±0.1
LV Mass (mg)	80.27±21.98	91.48±31.96	88.48±25.62	106.46±19.68
Abbreviations:
LV	Left ventricular
IVS	Interventricular Septum
SV	Stroke Volume
EF	Ejection Fraction
FS	Fractional shortening
CO	Cardia output
LVID	LV Internal diameter
LVPW	LV posterior wall
s	systole
d	diastole
