## Supplementary material for "Overexpression of miR-424(322)/-503 Induces Severe Dilated Cardiomyopathy by Regulating The Fatty Acid Oxidation Gene Expression Program": table 5

### Sheet: Reversible Doxy TG Echo
Parameter	TG Week 0	TG Week 2	TG Week 3	TG Week 12
LVPW;s (mm)	0.78±0.17	1.09±0.42	0.75±0.12	1±0.19
LVPW;d (mm)	0.68±0.19	0.87±0.33	0.64±0.12	0.72±0.2
LVID;s (mm)	2.94±0.34	3.11±0.44	3.54±0.27	2.95±0.46
LVID;d (mm)	3.39±0.95	3.99±0.37	4.14±0.23	3.89±0.43
Heart Rate (bpm)	451.98±42.87	437.33±37.8	428.39±16.67	500.29±34.91
Diameter;s (mm)	2.58±0.48	3.07±0.38	3.52±0.23	2.92±0.45
Diameter;d (mm)	3.84±0.44	3.98±0.32	4.15±0.23	3.92±0.47
Volume;s (µl)	25.14±10.51	37.78±11.12	52.01±8.05	33.84±11.35
Volume;d (µl)	64.48±17.65	69.86±13.23	76.52±10.41	67.98±17.84
SV (µl)	39.33±8.06	32.08±4.2	24.51±6.76	34.14±6.5
EF (%)	62.25±8.35	47.1±6.59	31.92±7.55	51.27±5.02
FS (%)	33.27±6.07	23.06±4.23	14.98±3.95	25.79±2.92
CO (ml/min)	17.97±5.21	14.13±2.81	10.53±3.12	17.22±4.06
IVS;s (mm)	1.03±0.17	0.99±0.07	1.01±0.34	1.21±0.02
IVS;d (mm)	0.89±0.23	0.67±0.08	0.8±0.24	0.86±0.06
LV Mass (mg)	67.95±13.88	92.69±42.8	88.09±29.63	88.68±20
Abbreviations:
LV	Left ventricular
IVS	Interventricular Septum
SV	Stroke Volume
EF	Ejection Fraction
FS	Fractional shortening
CO	Cardia output
LVID	LV Internal diameter
LVPW	LV posterior wall
s	systole
d	diastole
