## Supplementary material for "Overexpression of miR-424(322)/-503 Induces Severe Dilated Cardiomyopathy by Regulating The Fatty Acid Oxidation Gene Expression Program": table 6

### Sheet: Top25_DEGs
GeneName_Up	LFC_Up	padj_Up	GeneName_Down	LFC_Down	padj_Down
Uts2b	2.011	3.56E-05	Lingo3	-3.429	7.19E-26
Fstl4	2.0576	3.37E-09	Tmem150c	-3.2738	1.14E-19
Igsf23	2.0584	1.72E-10	Klh13	-3.2738	3.12E-31
Gpx3	2.1158	1.84E-35	Ppbp	-3.0818	3.90E-14
Krt18	2.1235	4.38E-08	A930018M24Rik	-3.0167	4.24E-21
Col14a1	2.1249	1.32E-09	Slc20a2	-2.8976	2.49E-98
Kcne1	2.1308	2.99E-08	Gal3st3	-2.6293	7.06E-27
Ankrd1	2.1408	9.56E-45	Arl2	-2.5963	5.81E-51
Ptgs2	2.1912	8.92E-07	Gpr27	-2.5617	7.98E-17
Sfrp2	2.2006	2.37E-10	Igsfl	-2.4283	4.33E-21
Spink4	2.2085	1.45E-08	Smim5	-2.3885	2.05E-28
Nkain4	2.222	9.85E-07	2210407C18Rik	-2.3731	2.55E-19
Rxfp1	2.2254	1.10E-06	Capn3	-2.3544	5.73E-08
Muc16	2.2257	3.74E-06	Smim3	-2.3534	4.87E-18
Adam19	2.266	9.13E-38	Cacna1s	-2.3336	8.48E-18
Acta1	2.2716	9.99E-77	Mgrprh	-2.3207	2.38E-09
Chst4	2.2874	7.53E-07	Mlycd	-2.2882	1.37E-42
Bex1	2.3343	1.79E-12	Phkg1	-2.2849	4.38E-27
Fras1	2.3706	3.74E-07	Celsr3	-2.2841	3.39E-14
Egr2	2.4448	1.77E-09	Pfkb1	-2.2839	4.61E-20
Chmp5	2.4643	7.86E-72	Pnmt	-2.2685	2.56E-07
Lgals3	2.5197	5.54E-16	Lgals4	-2.2484	1.27E-38
Nppb	3.3511	2.07E-192	Adra1b	-2.238	1.44E-29
Gdf15	4.1038	1.89E-61	Gfra4	-2.2184	8.03E-22
Grin2c	4.9837	4.11E-91	Tmem143	-2.1841	1.16E-43
