## Supplementary material for "Overexpression of miR-424(322)/-503 Induces Severe Dilated Cardiomyopathy by Regulating The Fatty Acid Oxidation Gene Expression Program": table 7

### Sheet: Fatty Acid Related Genes
GeneName	Padj (adjusted p-value)	-log10(padj)	Log2FoldChange
Cpt2	8.86e-12	11.0526	-1.1162
Amacr	5.48e-11	10.2612	-1.0906
Acadm	5.58e-13	12.2534	-1.0546
Hadha	7.07e-11	10.1506	-1.0088
Hadh	9.51e-10	9.02182	-0.92324
Ech1	2.57e-08	7.59007	-0.92096
Acadv1	1.58e-05	4.80134	-0.86354
Decr1	1.39e-07	6.85699	-0.83207
Gcdh	1.16e-08	7.93554	-0.80003
Etfdh	3.56e-08	7.44855	-0.79504
Hadhb	8.25e-09	8.08355	-0.77393
Acads	0.00013348	3.87458	-0.70047
Pcca	9.96e-06	5.00174	-0.69205
Mut	2.14e-06	5.66959	-0.67551
Acad11	0.00010298	3.98725	-0.67313
Scp2	1.04e-06	5.98297	-0.66069
Crat	1.93e-05	4.71444	-0.65875
Echs1	1.46e-05	4.83565	-0.63156
Abcd1	0.00056136	3.25076	-0.60333
Pex7	0.00034179	3.46624	-0.59914
Eci1	0.00084604	3.07207	-0.57323
Pccb	0.0036564	2.43695	-0.5436
Abcd3	9.65e-05	4.01547	-0.53239
Mmaa	0.025985	1.58528	-0.47813
Mcee	0.027736	1.55696	-0.44889
Mapk14	0.0010498	2.97889	-0.44418
Acadvl	0.0037979	2.42406	-0.41648
Acox1	0.01195	1.92643	-0.39437
Phyh	0.015859	1.79972	-0.37298
Cpt1c	0.044972	1.34706	0.59021
Ppargc1α	0.0046171	2.33563	1.0795
