## supplemental table 1 for "Overexpression of miR-424(322)/-503 Induces Severe Dilated Cardiomyopathy by Regulating The Fatty Acid Oxidation Gene Expression Program"

### Sheet: Sheet1
Strain name		Purpose	Source
Mirc24tm1Mtm/Mmjax	Targeted mutation	Designed to generate a lacZ tagged null allele when combined with Flp or Cre recombinase expressing strains.	The Jackson laboratory
B6. Cg-Edil3Tg (Sox2-cre)1Amc/J	Transgenic	Designed to express Cre recombinase under the control of mouse Sox2 promoter.	The Jackson laboratory
H19X(miR-424(322)/503) KO	Knockout	Generated to knockout H19X gene locus through crossing Mirc24tm1Mtm/Mmjax and B6. Cg-Edil3Tg (Sox2-cre)1Amc/J.	Laboratory-generated
B6. Cg-Gt (ROSA)26Sortm1(rtTA*M2) Jae/J	Targeted mutation	Designed to express reverse tetracycline-controlled trans activator (rtTA-M2) protein.	The Jackson laboratory
miR-424(322)/503 TG	Transgenic	Generated to overexpress miR-424(322)/503 in mouse heart.	Laboratory-generated
