## supplemental table 2 for "Overexpression of miR-424(322)/-503 Induces Severe Dilated Cardiomyopathy by Regulating The Fatty Acid Oxidation Gene Expression Program"

### Sheet: Sheet1
GENES	PRIMERS
PPARGC1a-F	GGCACGCAGCCCTATTCA
PPARGC1a-R	CGACACGGAGAGTTAAAGGAAGA
PPARa-F	ACTACGGAGTTCACGCATGTG
PPARa-R	TTGTCGTACACCAGCTTCAGC
MLYCD-F	CCTCATGGTCAACTACCGCTACT
MLYCD-R	CTTGGAGCCCAGGTAGGAGAT
ACSL1-F	TCCTACAAAGAGGTGGCAGAACT
ACSL1-R	GGCTTGAACCCCTTCTGGAT
ACADM-F	AGGTTTCAAGATCGCAATGG
ACADM-R	GCGAGCAGAAATGAAACTCC
CPT2-F	CCTGCTCGCTCAGGATAAACA
CPT2-R	GTGTCTTCAGAAACCGCACTG
ARL2-F	AGATGAAGCAGAAAGAGCGAG
ARL2-R	TCCAGGGTCTTGATGTTGAAG
ARL3-F	TACTCCTGGGCTTGGACAAC
ARL3-R	TGTGACTGCACGCTTTTGAT
FITM1-F	TGCTTACGGCGCCTCTAC
FITM1-R	CACAAACTTTATGTTGAAGAAGTTGC
FITM2-F	AAGCGCAACGTCCTCAAC
FITM2-R	CAGATATACCAGATGGCTGTGC
ATGL-F	GAGCTTCGCGTCACCAAC
ATGL-R	CACATCTCTCGGAGGACCA
HSL-F	AGCGCTGGAGGAGTGTTTT
HSL-R	CCGCTCTCCAGTTGAACC
MGL-F	TCGGAACAAGTCGGAGGT
MGL-R	TCAGCAGCTGTATGCCAAAG
CGI58-F	ATCCTGCATAGATGGCAACTC
CGI58-R	CTTCTGGCTGATCTGCATACAC
G0S2-F	TCTCTTCCCACTGCACCCTA
G0S2-R	TCCTGCACACTTTCCATCTG
GAPDH-F	TGCCCAGAACA TCA TCCCT
GAPDH-R	GGTCCTCAGTGTAGCCCAAG
a-MHC-F	GGACGCCCAGA TGGCTGACT
a-MHC-R	CCTTGTCA TCAGGCACGAAGCAC
β-MHC-F	GTTTGTCAAGGCCAAGA TCGTGT
β-MHC-R	AGCA TGGCCA TGTCCTCGA T
ANP-F	CTGAGGTGCCTCCCTGGAC
ANP-R	ACTCTGGGCTCCAA TCCTGTC
BNP-F	AAGGACCAAGGCCTCACAAA
BNP-R	GCCAGGAGGTCTTCCTACAAC
Col1a1-F	ACGCCATCAAGGTCTACTGC
Col1a1-R	ACTCGAACGGGAA TCCA TCG
Col5a2-F	TGGGGACTGATGGTACACCT
Col5a2-R	GGA TCACCCGA TTGTCCTCG
CTGF-F	CACAGAGTGGAGCGCCTGTTC
CTGF-R	GATGCACTTTTTGCCCTTCTTAATG
SERCA2-F	ACCTTTGCCGCTCA TTTTCC
SERCA2-R	GCTGCACACACTCTTTACCG
